# Pharmacological chaperones restore proteostasis of epilepsy-associated GABA_A_ receptor variants

**DOI:** 10.1101/2023.04.18.537383

**Authors:** Ya-Juan Wang, Hailey Seibert, Lucie Y. Ahn, Ashleigh E. Schaffer, Ting-Wei Mu

## Abstract

Recent advances in genetic diagnosis identified variants in genes encoding GABA_A_ receptors as causative for genetic epilepsy. Here, we selected eight disease-associated variants in the α1 subunit of GABA_A_ receptors causing mild to severe clinical phenotypes and showed that they are loss of function, mainly by reducing the folding and surface trafficking of the α1 protein. Furthermore, we sought client protein-specific pharmacological chaperones to restore the function of pathogenic receptors. Applications of positive allosteric modulators, including Hispidulin and TP003, increase the functional surface expression of the α1 variants. Mechanism of action study demonstrated that they enhance the folding and assembly and reduce the degradation of GABA_A_ variants without activating the unfolded protein response in HEK293T cells and human iPSC-derived neurons. Since these compounds cross the blood-brain barrier, such a pharmacological chaperoning strategy holds great promise to treat genetic epilepsy in a GABA_A_ receptor-specific manner.
