## supplemental Table 1 for "Pharmacological chaperones restore proteostasis of epilepsy-associated GABA_A_ receptor variants"

### Sheet: Table S1
Name	Protein change	Rhapsody Pathogenic probability	dbSNP ID	Condition(s)
NM_001127644.2(GABRA1):c.124T>C (p.Phe42Leu)	F42L	0.251		Epilepsy, idiopathic generalized, susceptibility to, 13|Epilepsy, childhood absence 4|Idiopathic generalized epilepsy
NM_001127644.2(GABRA1):c.176C>T (p.Pro59Leu)	P59L	0.81	rs1064796448	not provided
NM_001127644.2(GABRA1):c.187G>A (p.Glu63Lys)	E63K	0.305	rs1554084012	not specified
NM_001127644.2(GABRA1):c.188A>C (p.Glu63Ala)	E63A	0.34	rs1429109541	not provided
NM_001127644.2(GABRA1):c.190C>T (p.Arg64Cys)	R64C	0.178	rs1753807484	Idiopathic generalized epilepsy|Epilepsy, idiopathic generalized, susceptibility to, 13|Epilepsy, childhood absence 4
NM_001127644.2(GABRA1):c.191G>A (p.Arg64His)	R64H	0.08	rs1753807587	Epilepsy, idiopathic generalized, susceptibility to, 13
NM_001127644.2(GABRA1):c.197C>A (p.Thr66Asn)	T66N	0.693		Idiopathic generalized epilepsy|Epilepsy, childhood absence 4|Epilepsy, idiopathic generalized, susceptibility to, 13
NM_001127644.2(GABRA1):c.200A>T (p.Glu67Val)	E67V	0.62		Epilepsy, idiopathic generalized, susceptibility to, 13|Idiopathic generalized epilepsy|Epilepsy, childhood absence 4
NM_001127644.2(GABRA1):c.214A>C (p.Ile72Leu)	I72L	0.155		Epilepsy, idiopathic generalized, susceptibility to, 13|Idiopathic generalized epilepsy|Epilepsy, childhood absence 4
NM_001127644.2(GABRA1):c.217T>A (p.Phe73Ile)	F73I	0.514	rs1753808798	Epilepsy, childhood absence 4|Idiopathic generalized epilepsy|Epilepsy, idiopathic generalized, susceptibility to, 13
NM_001127644.2(GABRA1):c.226A>G (p.Ser76Gly)	S76G	0.367	rs1402107983	Epilepsy, childhood absence 4|Epilepsy, idiopathic generalized, susceptibility to, 13|Idiopathic generalized epilepsy
NM_001127644.2(GABRA1):c.226A>C (p.Ser76Arg)	S76R	0.458		Epileptic encephalopathy
NM_001127644.2(GABRA1):c.232G>A (p.Gly78Arg)	G78R	0.79	rs1561571575	Idiopathic generalized epilepsy|Epilepsy, idiopathic generalized, susceptibility to, 13|Epilepsy, childhood absence 4
NM_001127644.2(GABRA1):c.235C>A (p.Pro79Thr)	P79T	0.273		Epilepsy, childhood absence 4|Epilepsy, idiopathic generalized, susceptibility to, 13|Idiopathic generalized epilepsy
NM_001127644.2(GABRA1):c.250G>C (p.Asp84His)	D84H	0.246		Epilepsy, idiopathic generalized, susceptibility to, 13|Epilepsy, childhood absence 4|Idiopathic generalized epilepsy
NM_001127644.2(GABRA1):c.265A>G (p.Ile89Val)	I89V	0.19		not provided
NM_001127644.2(GABRA1):c.268G>T (p.Asp90Tyr)	D90Y	0.845	rs796052488	Idiopathic generalized epilepsy|Epilepsy, idiopathic generalized, susceptibility to, 13|Epilepsy, childhood absence 4
NM_001127644.2(GABRA1):c.268G>A (p.Asp90Asn)	D90N	0.81	rs796052488	Juvenile myoclonic epilepsy
NM_001127644.2(GABRA1):c.268G>C (p.Asp90His)	D90H	0.686	rs796052488	not provided
NM_001127644.2(GABRA1):c.269A>T (p.Asp90Val)	D90V	0.786		Developmental and epileptic encephalopathy, 19
NM_001127644.2(GABRA1):c.275T>C (p.Phe92Ser)	F92S	0.825		Idiopathic generalized epilepsy|Epilepsy, childhood absence 4|Epilepsy, idiopathic generalized, susceptibility to, 13
NM_001127644.2(GABRA1):c.280C>T (p.Arg94Cys)	R94C	0.606		not provided
NM_001127644.2(GABRA1):c.280C>A (p.Arg94Ser)	R94S	0.482		not provided
NM_001127644.2(GABRA1):c.281G>A (p.Arg94His)	R94H	0.371		Inborn genetic diseases
NM_001127644.2(GABRA1):c.296A>G (p.Asp99Gly)	D99G	0.734	rs1754197638	Epilepsy, idiopathic generalized, susceptibility to, 13|Idiopathic generalized epilepsy|Epilepsy, childhood absence 4
NM_001127644.2(GABRA1):c.312T>G (p.Phe104Leu)	F104L	0.286		Epilepsy, idiopathic generalized, susceptibility to, 13|Epilepsy, childhood absence 4|Idiopathic generalized epilepsy
NM_001127644.2(GABRA1):c.322A>G (p.Met108Val)	M108V	0.029		Idiopathic generalized epilepsy|Epilepsy, idiopathic generalized, susceptibility to, 13|Epilepsy, childhood absence 4
NM_001127644.2(GABRA1):c.326C>T (p.Thr109Ile)	T109I	0.198		Epilepsy, childhood absence 4|Idiopathic generalized epilepsy|Epilepsy, idiopathic generalized, susceptibility to, 13
NM_001127644.2(GABRA1):c.332T>C (p.Leu111Pro)	L111P	0.81		Epilepsy, idiopathic generalized, susceptibility to, 13|Epilepsy, childhood absence 4|Idiopathic generalized epilepsy
NM_001127644.2(GABRA1):c.334C>T (p.Arg112Trp)	R112W	0.37	rs1754199170	not provided|Epilepsy, childhood absence 4|Idiopathic generalized epilepsy|Epilepsy, idiopathic generalized, susceptibility to, 13
NM_001127644.2(GABRA1):c.335G>A (p.Arg112Gln)	R112Q	0.525	rs587777308	Epilepsy, idiopathic generalized, susceptibility to, 13|Developmental and epileptic encephalopathy, 19|Inborn genetic diseases|Epilepsy, idiopathic generalized, susceptibility to, 13|Epilepsy, childhood absence 4|Idiopathic generalized epilepsy|not provided
NM_001127644.2(GABRA1):c.339A>T (p.Leu113Phe)	L113F	0.329	rs1554085513	Inborn genetic diseases
NM_001127644.2(GABRA1):c.374A>G (p.Asp125Gly)	D125G	0.568		Idiopathic generalized epilepsy|Epilepsy, childhood absence 4|Epilepsy, idiopathic generalized, susceptibility to, 13
NM_001127644.2(GABRA1):c.385C>T (p.His129Tyr)	H129Y	0.348		Epilepsy, idiopathic generalized, susceptibility to, 13|Epilepsy, childhood absence 4|Idiopathic generalized epilepsy
NM_001127644.2(GABRA1):c.406G>T (p.Ala136Ser)	A136S	0.48	rs1754201918	Developmental and epileptic encephalopathy, 19
NM_001127644.2(GABRA1):c.422T>G (p.Met141Arg)	M141R	0.142		Idiopathic generalized epilepsy|Epilepsy, idiopathic generalized, susceptibility to, 13|Epilepsy, childhood absence 4
NM_001127644.2(GABRA1):c.430A>G (p.Lys144Glu)	K144E	0.504		Epilepsy, childhood absence 4|Epilepsy, idiopathic generalized, susceptibility to, 13|Idiopathic generalized epilepsy
NM_001127644.2(GABRA1):c.439C>T (p.Arg147Trp)	R147W	0.762	rs139163545	not provided|Epilepsy, childhood absence 4|Epilepsy, idiopathic generalized, susceptibility to, 13|Idiopathic generalized epilepsy
NM_001127644.2(GABRA1):c.440G>A (p.Arg147Gln)	R147Q	0.861	rs1376907797	Developmental and epileptic encephalopathy, 19|Epilepsy, idiopathic generalized, susceptibility to, 13|Idiopathic generalized epilepsy|Epilepsy, childhood absence 4
NM_001127644.2(GABRA1):c.442A>T (p.Ile148Phe)	I148F	0.484	rs797045590	not specified
NM_001127644.2(GABRA1):c.454G>A (p.Gly152Ser)	G152S	0.797		not provided
NM_001127644.2(GABRA1):c.474G>A (p.Met158Ile)	M158I	0.428	rs1754206052	Epilepsy, childhood absence 4|Idiopathic generalized epilepsy|Epilepsy, idiopathic generalized, susceptibility to, 13
NM_001127644.2(GABRA1):c.476G>C (p.Arg159Thr)	R159T	0.528		not provided
NM_001127644.2(GABRA1):c.482C>A (p.Thr161Lys)	T161K	0.823		not provided
NM_001127644.2(GABRA1):c.484G>A (p.Val162Met)	V162M	0.412	rs796052499	not provided
NM_001127644.2(GABRA1):c.485T>G (p.Val162Gly)	V162G	0.114	rs1554085822	Epilepsy, idiopathic generalized, susceptibility to, 13|Idiopathic generalized epilepsy|Epilepsy, childhood absence 4
NM_001127644.2(GABRA1):c.488G>A (p.Arg163Lys)	R163K	0.237		not provided
NM_001127644.2(GABRA1):c.498T>G (p.Cys166Trp)	C166W	0.714	rs1437350481	Epilepsy, childhood absence 4|Idiopathic generalized epilepsy|Epilepsy, idiopathic generalized, susceptibility to, 13
NM_001127644.2(GABRA1):c.499C>T (p.Pro167Ser)	P167S	0.665	rs1581200203	not provided
NM_001127644.2(GABRA1):c.534T>G (p.His178Gln)	H178Q	0.611	rs1754314083	Epilepsy, childhood absence 4|Epilepsy, idiopathic generalized, susceptibility to, 13|Idiopathic generalized epilepsy
NM_001127644.2(GABRA1):c.554G>T (p.Gly185Val)	G185V	0.576		Epilepsy, idiopathic generalized, susceptibility to, 13|Idiopathic generalized epilepsy|Epilepsy, childhood absence 4
NM_001127644.2(GABRA1):c.559T>G (p.Tyr187Asp)	Y187D	0.635		Epilepsy, idiopathic generalized, susceptibility to, 13
NM_001127644.2(GABRA1):c.560A>T (p.Tyr187Phe)	Y187F	0.489		Epilepsy, idiopathic generalized, susceptibility to, 13|Idiopathic generalized epilepsy|Epilepsy, childhood absence 4
NM_001127644.2(GABRA1):c.566A>T (p.Tyr189Phe)	Y189F	0.432		not provided
NM_001127644.2(GABRA1):c.586T>C (p.Tyr196His)	Y196H	0.723		Developmental and epileptic encephalopathy, 19
NM_001127644.2(GABRA1):c.602A>G (p.Glu201Gly)	E201G	0.053	rs765292293	Epilepsy, childhood absence 4|Epilepsy, idiopathic generalized, susceptibility to, 13|Idiopathic generalized epilepsy
NM_001127644.2(GABRA1):c.611G>A (p.Arg204His)	R204H	0.17	rs777320447	Idiopathic generalized epilepsy|Epilepsy, idiopathic generalized, susceptibility to, 13|Epilepsy, childhood absence 4
NM_001127644.2(GABRA1):c.619G>T (p.Val207Phe)	V207F	0.363		Epilepsy, idiopathic generalized, susceptibility to, 13|Idiopathic generalized epilepsy|Epilepsy, childhood absence 4
NM_001127644.2(GABRA1):c.634G>C (p.Gly212Arg)	G212R	0.82	rs1754664241	Epilepsy, idiopathic generalized, susceptibility to, 13|Idiopathic generalized epilepsy|Epilepsy, childhood absence 4
NM_001127644.2(GABRA1):c.637T>A (p.Ser213Thr)	S213T	0.367	rs1581207094	Epilepsy, childhood absence 4|Idiopathic generalized epilepsy|Epilepsy, idiopathic generalized, susceptibility to, 13
NM_001127644.2(GABRA1):c.638C>T (p.Ser213Leu)	S213L	0.686	rs1754664529	Epilepsy, childhood absence 4|Epilepsy, idiopathic generalized, susceptibility to, 13|Idiopathic generalized epilepsy
NM_001127644.2(GABRA1):c.640C>T (p.Arg214Cys)	R214C	0.72	rs727503940	Idiopathic generalized epilepsy|Epilepsy, childhood absence 4|Epilepsy, idiopathic generalized, susceptibility to, 13|Dravet syndrom
NM_001127644.2(GABRA1):c.640C>A (p.Arg214Ser)	R214S	0.639	rs727503940	not provided
NM_001127644.2(GABRA1):c.641G>A (p.Arg214His)	R214H	0.645	rs886039373	Epilepsy, childhood absence 4|Idiopathic generalized epilepsy|Epilepsy, idiopathic generalized, susceptibility to, 13|Developmental and epileptic encephalopathy, 19|not provided
NM_001127644.2(GABRA1):c.643C>A (p.Leu215Ile)	L215I	0.398	rs1554086436	Developmental and epileptic encephalopathy, 19
NM_001127644.2(GABRA1):c.649C>A (p.Gln217Lys)	Q217K	0.503	rs1554086437	Epilepsy, idiopathic generalized, susceptibility to, 13|Idiopathic generalized epilepsy|Epilepsy, childhood absence 4
NM_001127644.2(GABRA1):c.653A>C (p.Tyr218Ser)	Y218S	0.798	rs1754665353	Idiopathic generalized epilepsy|Epilepsy, childhood absence 4|Epilepsy, idiopathic generalized, susceptibility to, 13
NM_001127644.2(GABRA1):c.655G>A (p.Asp219Asn)	D219N	0.722	rs587777364	Epilepsy, idiopathic generalized, susceptibility to, 13
NM_001127644.2(GABRA1):c.658C>T (p.Leu220Phe)	L220F	0.649		Inborn genetic diseases
NM_001127644.2(GABRA1):c.677A>G (p.Asp226Gly)	D226G	0.046	rs748783999	Idiopathic generalized epilepsy|Epilepsy, childhood absence 4|Epilepsy, idiopathic generalized, susceptibility to, 13
NM_001127644.2(GABRA1):c.691C>G (p.Gln231Glu)	Q231E	0.038		Epilepsy, idiopathic generalized, susceptibility to, 13|Epilepsy, childhood absence 4|Idiopathic generalized epilepsy
NM_001127644.2(GABRA1):c.725C>T (p.Thr242Ile)	T242I	0.351		Epilepsy, idiopathic generalized, susceptibility to, 13|Epilepsy, childhood absence 4|Idiopathic generalized epilepsy
NM_001127644.2(GABRA1):c.727C>G (p.His243Asp)	H243D	0.488		Inborn genetic diseases
NM_001127644.2(GABRA1):c.751G>A (p.Gly251Ser)	G251S	0.422	rs587777307	Developmental and epileptic encephalopathy, 19
NM_001127644.2(GABRA1):c.752G>A (p.Gly251Asp)	G251D	0.587	rs1064793933	Epileptic encephalopathy
NM_001127644.2(GABRA1):c.755A>G (p.Tyr252Cys)	Y252C	0.435		Idiopathic generalized epilepsy|Epilepsy, idiopathic generalized, susceptibility to, 13|Epilepsy, childhood absence 4
NM_001127644.2(GABRA1):c.763A>T (p.Ile255Phe)	I255F	0.345	rs1755061747	Developmental and epileptic encephalopathy, 19
NM_001127644.2(GABRA1):c.770C>T (p.Thr257Ile)	T257I	0.779	rs1755061866	Idiopathic generalized epilepsy|Epilepsy, idiopathic generalized, susceptibility to, 13|Epilepsy, childhood absence 4
NM_001127644.2(GABRA1):c.779C>T (p.Pro260Leu)	P260L	0.64		Epileptic encephalopathy, West Syndrome
NM_001127644.2(GABRA1):c.781T>C (p.Cys261Arg)	C261R	0.835		Developmental and epileptic encephalopathy, 19
NM_001127644.2(GABRA1):c.787A>G (p.Met263Val)	M263V	0.375	rs1561584736	Developmental and epileptic encephalopathy, 19
NM_001127644.2(GABRA1):c.787A>T (p.Met263Leu)	M263L	0.167	rs1561584736	Epilepsy, childhood absence 4|Idiopathic generalized epilepsy|Epilepsy, idiopathic generalized, susceptibility to, 13
NM_001127644.2(GABRA1):c.788T>A (p.Met263Lys)	M263K	0.546	rs796052491	not provided
NM_001127644.2(GABRA1):c.789G>A (p.Met263Ile)	M263I	0.433	rs1060499553	Developmental and epileptic encephalopathy, 19
NM_001127644.2(GABRA1):c.788T>C (p.Met263Thr)	M263T	0.539	rs796052491	Epileptic encephalopathy, West Syndrome
NM_001127644.2(GABRA1):c.799C>T (p.Leu267Phe)	L267F	0.76	rs796052492	Idiopathic generalized epilepsy|Epilepsy, idiopathic generalized, susceptibility to, 13|Epilepsy, childhood absence 4
NM_001127644.2(GABRA1):c.799C>A (p.Leu267Ile)	L267I	0.535	rs796052492	Epilepsy, childhood absence 4|Idiopathic generalized epilepsy|Epilepsy, idiopathic generalized, susceptibility to, 13|not provided
NM_001127644.2(GABRA1):c.809T>G (p.Val270Gly)	V270G	0.647		Idiopathic generalized epilepsy|Epilepsy, idiopathic generalized, susceptibility to, 13|Epilepsy, childhood absence 4
NM_001127644.2(GABRA1):c.809T>C (p.Val270Ala)	V270A	0.452	rs1755063375	Inborn genetic diseases|Developmental and epileptic encephalopathy, 19
NM_001127644.2(GABRA1):c.811T>C (p.Ser271Pro)	S271P	0.735		not provided
NM_001127644.2(GABRA1):c.824A>G (p.Asn275Ser)	N275S	0.421	rs1755063824	Epilepsy, idiopathic generalized, susceptibility to, 13|Idiopathic generalized epilepsy|Epilepsy, childhood absence 4
NM_001127644.2(GABRA1):c.825C>A (p.Asn275Lys)	N275K	0.516	rs1755063970	Idiopathic generalized epilepsy|Epilepsy, childhood absence 4|Epilepsy, idiopathic generalized, susceptibility to, 13
NM_001127644.2(GABRA1):c.829G>C (p.Glu277Gln)	E277Q	0.418	rs1064797317	not provided
NM_001127644.2(GABRA1):c.831G>T (p.Glu277Asp)	E277D	0.398		Idiopathic generalized epilepsy|Epilepsy, idiopathic generalized, susceptibility to, 13|Epilepsy, childhood absence 4
NM_001127644.2(GABRA1):c.833C>A (p.Ser278Tyr)	S278Y	0.531		Epilepsy, idiopathic generalized, susceptibility to, 13|Epilepsy, childhood absence 4|Idiopathic generalized epilepsy
NM_001127644.2(GABRA1):c.850G>C (p.Val284Leu)	V284L	0.339	rs1755065243	Idiopathic generalized epilepsy|Epilepsy, idiopathic generalized, susceptibility to, 13|Epilepsy, childhood absence 4
NM_001127644.2(GABRA1):c.851T>C (p.Val284Ala)	V284A	0.294	rs794727962	not provided
NM_001127644.2(GABRA1):c.859G>T (p.Val287Leu)	V287L	0.392	rs796052493	Developmental and epileptic encephalopathy, 19|not provided
NM_001127644.2(GABRA1):c.859G>A (p.Val287Ile)	V287I	0.134	rs796052493	Epilepsy, childhood absence 4|Idiopathic generalized epilepsy|Epilepsy, idiopathic generalized, susceptibility to, 13|not provided
NM_001127644.2(GABRA1):c.863C>T (p.Thr288Ile)	T288I	0.722	rs1755330256	Epilepsy, idiopathic generalized, susceptibility to, 13|Epilepsy, childhood absence 4|Idiopathic generalized epilepsy
NM_001127644.2(GABRA1):c.865A>G (p.Thr289Ala)	T289A	0.495	rs189199636	Idiopathic generalized epilepsy|Epilepsy, idiopathic generalized, susceptibility to, 13|Epilepsy, childhood absence 4|not provided
NM_001127644.2(GABRA1):c.865A>C (p.Thr289Pro)	T289P	0.72		Early infantile epileptic encephalopathy
NM_001127644.2(GABRA1):c.868G>A (p.Val290Met)	V290M	0.68	rs796052494	not provided
NM_001127644.2(GABRA1):c.881C>G (p.Thr294Arg)	T294R	0.652	rs796052495	Epilepsy, idiopathic generalized, susceptibility to, 13|Epilepsy, childhood absence 4|Idiopathic generalized epilepsy
NM_001127644.2(GABRA1):c.881C>T (p.Thr294Ile)	T294I	0.659	rs796052495	not provided
NM_001127644.2(GABRA1):c.884C>T (p.Thr295Ile)	T295I	0.665	rs796052496	Epilepsy, idiopathic generalized, susceptibility to, 13|Idiopathic generalized epilepsy|Epilepsy, childhood absence 4|not provided|Developmental and epileptic encephalopathy, 19
NM_001127644.2(GABRA1):c.888G>T (p.Leu296Phe)	L296F	0.697	rs1173578471	Intellectual disability
NM_001127644.2(GABRA1):c.891C>G (p.Ser297Arg)	S297R	0.494	rs796052497	not provided
NM_001127644.2(GABRA1):c.897T>G (p.Ser299Arg)	S299R	0.337	rs1581220163	Juvenile myoclonic epilepsy
NM_001127644.2(GABRA1):c.902G>A (p.Arg301Lys)	R301K	0.382	rs863225292	Developmental and epileptic encephalopathy, 19
NM_001127644.2(GABRA1):c.914C>T (p.Pro305Leu)	P305L	0.829	rs1755333582	Epilepsy, idiopathic generalized, susceptibility to, 13|Idiopathic generalized epilepsy|Epilepsy, childhood absence 4
NM_001127644.2(GABRA1):c.917A>C (p.Lys306Thr)	K306T	0.597	rs587777309	Developmental and epileptic encephalopathy, 19
NM_001127644.2(GABRA1):c.920T>C (p.Val307Ala)	V307A	0.259	rs1581220195	Idiopathic generalized epilepsy|Epilepsy, idiopathic generalized, susceptibility to, 13|Epilepsy, childhood absence 4
NM_001127644.2(GABRA1):c.922G>A (p.Ala308Thr)	A308T	0.426	rs1755334003	Intellectual disability
NM_001127644.2(GABRA1):c.923C>A (p.Ala308Asp)	A308D	0.59	rs1554087620	not provided|Idiopathic generalized epilepsy|Epilepsy, childhood absence 4|Epilepsy, idiopathic generalized, susceptibility to, 13
NM_001127644.2(GABRA1):c.932C>T (p.Thr311Ile)	T311I	0.788	rs1581220210	Idiopathic generalized epilepsy|Epilepsy, idiopathic generalized, susceptibility to, 13|Epilepsy, childhood absence 4|not provided
NM_001127644.2(GABRA1):c.934G>A (p.Ala312Thr)	A312T	0.789	rs1131691884	not provided
NM_001127644.2(GABRA1):c.940G>A (p.Asp314Asn)	D314N	0.774	rs1064795283	not provided
NM_001127644.2(GABRA1):c.949A>C (p.Ile317Leu)	I317L	0.174	rs796052498	not provided
NM_001127644.2(GABRA1):c.950T>C (p.Ile317Thr)	I317T	0.737	rs1755335825	Idiopathic generalized epilepsy|Epilepsy, idiopathic generalized, susceptibility to, 13|Epilepsy, childhood absence 4
NM_001127644.2(GABRA1):c.955G>A (p.Val319Met)	V319M	0.546		Idiopathic generalized epilepsy|Epilepsy, idiopathic generalized, susceptibility to, 13|Epilepsy, childhood absence 4
NM_001127644.2(GABRA1):c.962A>G (p.Tyr321Cys)	Y321C	0.789	rs1755336507	Epilepsy, idiopathic generalized, susceptibility to, 13|Epilepsy, childhood absence 4|Idiopathic generalized epilepsy
NM_001127644.2(GABRA1):c.965C>A (p.Ala322Asp)	A322D	0.641	rs121434579	Epilepsy, idiopathic generalized, susceptibility to, 13|Juvenile myoclonic epilepsy
NM_001127644.2(GABRA1):c.973T>C (p.Phe325Leu)	F325L	0.623	rs1064794681	not provided
NM_001127644.2(GABRA1):c.975C>A (p.Phe325Leu)	F325L	0.623		Idiopathic generalized epilepsy|Epilepsy, idiopathic generalized, susceptibility to, 13|Epilepsy, childhood absence 4
NM_001127644.2(GABRA1):c.991T>A (p.Phe331Ile)	F331I	0.786	rs1755338529	not provided
NM_001127644.2(GABRA1):c.995C>T (p.Ala332Val)	A332V	0.643	rs1755338662	Developmental and epileptic encephalopathy, 19
NM_001127644.2(GABRA1):c.998C>T (p.Thr333Ile)	T333I	0.373		Idiopathic generalized epilepsy|Epilepsy, idiopathic generalized, susceptibility to, 13|Epilepsy, childhood absence 4
NM_001127644.2(GABRA1):c.1004A>T (p.Asn335Ile)	N335I	0.639	rs1581220295	Idiopathic generalized epilepsy|Epilepsy, idiopathic generalized, susceptibility to, 13|Epilepsy, childhood absence 4
NM_001127644.2(GABRA1):c.1015A>G (p.Lys339Glu)	K339E	0.474	rs1755339912	Developmental and epileptic encephalopathy, 19
NM_001127644.2(GABRA1):c.1018A>G (p.Arg340Gly)	R340G	0.522		not provided
NM_001127644.2(GABRA1):c.1020A>C (p.Arg340Ser)	R340S	0.428	rs1561587910	Epilepsy, idiopathic generalized, susceptibility to, 13|Epilepsy, childhood absence 4|Idiopathic generalized epilepsy|not provided
NM_001127644.2(GABRA1):c.1030T>G (p.Trp344Gly)	W344G	0.675		not provided
NM_001127644.2(GABRA1):c.1033G>A (p.Asp345Asn)	D345N	0.559		Epilepsy, childhood absence 4|Idiopathic generalized epilepsy|Epilepsy, idiopathic generalized, susceptibility to, 13
NM_001127644.2(GABRA1):c.1045G>A (p.Val349Met)	V349M	0.345	rs1755340949	not provided|Idiopathic generalized epilepsy|Epilepsy, idiopathic generalized, susceptibility to, 13|Epilepsy, childhood absence 4
NM_001127644.2(GABRA1):c.1228A>G (p.Lys410Glu)	K410E	0.625	rs1424659316	Epilepsy, idiopathic generalized, susceptibility to, 13|Idiopathic generalized epilepsy|Epilepsy, childhood absence 4
NM_001127644.2(GABRA1):c.1229A>G (p.Lys410Arg)	K410R	0.296	rs376031361	Epilepsy, idiopathic generalized, susceptibility to, 13|Idiopathic generalized epilepsy|Epilepsy, childhood absence 4|not provided
NM_001127644.2(GABRA1):c.1234A>T (p.Thr412Ser)	T412S	0.081	rs1229633395	Epilepsy, idiopathic generalized, susceptibility to, 13|Idiopathic generalized epilepsy|Epilepsy, childhood absence 4|not provided
NM_001127644.2(GABRA1):c.1244G>C (p.Ser415Thr)	S415T	0.188	rs752803296	Idiopathic generalized epilepsy|Epilepsy, idiopathic generalized, susceptibility to, 13|Epilepsy, childhood absence 4
NM_001127644.2(GABRA1):c.1253A>G (p.Lys418Arg)	K418R	0.228	rs1490107518	Epilepsy, idiopathic generalized, susceptibility to, 13|Epilepsy, childhood absence 4|Idiopathic generalized epilepsy
NM_001127644.2(GABRA1):c.1268C>T (p.Ser423Leu)	S423L	0.504	rs1581221893	Developmental and epileptic encephalopathy, 19
NM_001127644.2(GABRA1):c.1274T>C (p.Ile425Thr)	I425T	0.471	rs1755414752	Epilepsy, childhood absence 4|Epilepsy, idiopathic generalized, susceptibility to, 13|Idiopathic generalized epilepsy
NM_001127644.2(GABRA1):c.1280T>C (p.Phe427Ser)	F427S	0.625		not provided
NM_001127644.2(GABRA1):c.1283C>T (p.Pro428Leu)	P428L	0.733	rs778447396	not provided
NM_001127644.2(GABRA1):c.1297A>G (p.Ile433Val)	I433V	0.184	rs1057518405	not specified|Idiopathic generalized epilepsy|Epilepsy, idiopathic generalized, susceptibility to, 13|Epilepsy, childhood absence 4
NM_001127644.2(GABRA1):c.1313A>G (p.Tyr438Cys)	Y438C	0.764	rs1312078830	Inborn genetic diseases|not provided
NM_001127644.2(GABRA1):c.1315T>C (p.Trp439Arg)	W439R	0.42	rs1755416622	Neurodevelopmental abnormality
NM_001127644.2(GABRA1):c.1322C>T (p.Thr441Met)	T441M	0.619	rs145217327	Epilepsy, idiopathic generalized, susceptibility to, 13
NM_001127644.2(GABRA1):c.1332C>G (p.Asn444Lys)	N444K	0.646	rs1554087843	Epilepsy, idiopathic generalized, susceptibility to, 13|Idiopathic generalized epilepsy|Epilepsy, childhood absence 4
