## Supplemental Table 2 for "Pharmacological chaperones restore proteostasis of epilepsy-associated GABA_A_ receptor variants"

### Sheet: Table S2
Table S2. List of qPCR primers
	forward (5'->3')	reverse (5'->3')
GABRA1	GTCACCAGTTTCGGACCCG	AACCGGAGGACTGTCATAGGT
GABRB2	GAGTGCGGAAAAGGGGCTAC	GACAGCGGCGATTATTAAGGG
GABRG2	ACTTCGGCCTGATATAGGAGTG	ACGTCTGTCATACCACGTTTG
HspA5 (BiP)	GCCTGTATTTCTAGACCTGCC	TTCATCTTGCCAGCCAGTTG
spliced XBP1	CCGCAGCAGGTGCAGG	GAGTCAATACCGCCAGAATCCA
CHOP	GAACGGCTCAAGCAGGAAATC	TTCACCATTCGGTCAATCAGAG
CANX	GCGTTGTGGGGCAGATGAT	CCGGTTGAGGTGCATCAGT
LMAN1	AGTTGAGGTGACATTTCGAGTG	AGCTGATCCAAACACAGGGC
VCP	GGAAGCGTATCGACCCATCC	CTCGTTTGATAGGCTCCCCTT
Grp94	GGCCAGTTTGGTGTCGGTTT	CGTTCCCCGTCCTAGAGTGTT
RPLP2	CGTCGCCTCCTACCTGCT	CCATTCAGCTCACTGATAACCTTG
